# Comprehensive Profiling of Plasma Exosomes Using Data-Independent Acquisitions – New Tools for Aging Cohort Studies

**DOI:** 10.1101/2021.02.27.433188

**Authors:** Sandip K. Patel, Roland Bruderer, Nathan Basisty, Joanna Bons, Pierre-Yves Desprez, Francesco Neri, Lukas Reiter, Judith Campisi, Birgit Schilling

## Abstract

Aging is a complex biological process associated with progressive loss of physiological function and susceptibility to several diseases, such as cancer and neurodegeneration. Exosomes are involved in many cellular signaling pathways, and their cargo may serve as promising disease or aging biomarkers. These membrane-bound extracellular vesicles facilitate the transport of intracellular contents to proximal and distal cells in the body. Here, we investigated two omics approaches for exosome analysis. To overcome the challenges of plasma exosome contamination with abundant soluble plasma proteins, we developed a high-throughput method to isolate highly purified exosomes from human plasma by sequential size-exclusion chromatography and ultrafiltration. First, we used data-dependent acquisitions from offline high-pH reversed-phase fractions of exosome lysate to generate a deep spectral library comprising ∼2,300 exosome proteins. Second, in a pilot aging study, we used comprehensive data-independent acquisitions to compare plasma exosomes from young (20–26 yrs) and old (60–66 yrs) individuals. We quantified 1,318 exosome proteins, and levels of 144 proteins were significantly different in young and old plasma groups (Q<0.05 and >1.5-fold change). We also analyzed exosome miRNA cargo and detected 331 miRNAs. Levels of several were significantly different in young and old individuals. In addition, 88 and 17 miRNAs were unique to old and young individuals, respectively. Plasma exosome biomarkers have great potential for translational studies investigating biomarkers of aging and age-related diseases and to monitor therapeutic aging interventions.
