## Supplemental Table 4 for "Comprehensive Profiling of Plasma Exosomes Using Data-Independent Acquisitions – New Tools for Aging Cohort Studies"

### Sheet: Table S4
Supplementary Table S4: List of common exosome proteins in plasma DDA spectral library and a previous urine exosome data set
410 proteins (≥ 2 peptides) were common.
UniProt ID	Gene Name	Protein Description	Unique Peptides
P49588	AARS	Alanine--tRNA ligase, cytoplasmic	4
Q9NP58	ABCB6	ATP-binding cassette sub-family B member 6, mitochondrial	7
P53396	ACLY	ATP-citrate synthase	37
P21399	ACO1	Cytoplasmic aconitate hydratase	3
P12814	ACTN1	Alpha-actinin-1	70
O43707	ACTN4	Alpha-actinin-4	19
P61160	ACTR2	Actin-related protein 2	19
P61158	ACTR3	Actin-related protein 3	21
O14672	ADAM10	Disintegrin and metalloproteinase domain-containing protein 10	19
Q8IZF2	ADGRF5	Adhesion G protein-coupled receptor F5	24
P11766	ADH5	Alcohol dehydrogenase class-3	3
P23526	AHCY	Adenosylhomocysteinase	9
Q09666	AHNAK	Neuroblast differentiation-associated protein AHNAK	3
P02765	AHSG	Alpha-2-HS-glycoprotein	17
P00568	AK1	Adenylate kinase isoenzyme 1	9
Q02952	AKAP12	A-kinase anchor protein 12	22
P14550	AKR1A1	Alcohol dehydrogenase [NADP(+)]	4
P13716	ALAD	Delta-aminolevulinic acid dehydratase	15
P02768	ALB	Serum albumin	136
P00352	ALDH1A1	Retinal dehydrogenase 1	9
P49189	ALDH9A1	4-trimethylaminobutyraldehyde dehydrogenase	5
P04075	ALDOA	Fructose-bisphosphate aldolase A	34
P05062	ALDOB	Fructose-bisphosphate aldolase B	7
P05186	ALPL	Alkaline phosphatase, tissue-nonspecific isozyme	3
P02760	AMBP	Protein AMBP	34
Q9UKU9	ANGPTL2	Angiopoietin-related protein 2	14
Q9P2R3	ANKFY1	Rabankyrin-5	5
Q4KMQ2	ANO6	Anoctamin-6	11
P15144	ANPEP	Aminopeptidase N	47
P04083	ANXA1	Annexin A1	13
P50995	ANXA11	Annexin A11	19
P07355	ANXA2	Annexin A2	14
P12429	ANXA3	Annexin A3	5
P09525	ANXA4	Annexin A4	10
P08758	ANXA5	Annexin A5	8
P08133	ANXA6	Annexin A6	11
P20073	ANXA7	Annexin A7	14
Q16853	AOC3	Membrane primary amine oxidase	7
P02647	APOA1	Apolipoprotein A-I	68
P06727	APOA4	Apolipoprotein A-IV	79
P04114	APOB	Apolipoprotein B-100	717
P02654	APOC1	Apolipoprotein C-I	17
P05090	APOD	Apolipoprotein D	17
P02649	APOE	Apolipoprotein E	74
P05067	APP	Amyloid beta A4 protein	19
Q8NEU8	APPL2	DCC-interacting protein 13-beta	2
P61204	ARF3;ARF1	ADP-ribosylation factor 3	9
P18085	ARF4	ADP-ribosylation factor 4	2
Q8N392	ARHGAP18	Rho GTPase-activating protein 18	21
Q9NVJ2	ARL8B	ADP-ribosylation factor-like protein 8B	2
O15143	ARPC1B	Actin-related protein 2/3 complex subunit 1B	22
O15144	ARPC2	Actin-related protein 2/3 complex subunit 2	17
Q8N5I2	ARRDC1	Arrestin domain-containing protein 1	6
P00966	ASS1	Argininosuccinate synthase	9
P05023	ATP1A1	Sodium/potassium-transporting ATPase subunit alpha-1	25
P06576	ATP5B	ATP synthase subunit beta, mitochondrial	8
P38606	ATP6V1A	V-type proton ATPase catalytic subunit A	14
P21281	ATP6V1B2	V-type proton ATPase subunit B, brain isoform	4
P36543	ATP6V1E1	V-type proton ATPase subunit E 1	3
O75882	ATRN	Attractin	41
P25311	AZGP1	Zinc-alpha-2-glycoprotein	24
P61769	B2M	Beta-2-microglobulin	9
P80723	BASP1	Brain acid soluble protein 1	6
Q93088	BHMT	Betaine--homocysteine S-methyltransferase 1	4
P30043	BLVRB	Flavin reductase (NADPH)	5
Q5VW32	BROX	BRO1 domain-containing protein BROX	2
Q10589	BST2	Bone marrow stromal antigen 2	3
P01024	C3	Complement C3	215
P0C0L4	C4A	Complement C4-A	149
P02748	C9	Complement component C9	40
P00918	CA2	Carbonic anhydrase 2	12
P22748	CA4	Carbonic anhydrase 4	7
P54289	CACNA2D1	Voltage-dependent calcium channel subunit alpha-2/delta-1	7
Q86VP6	CAND1	Cullin-associated NEDD8-dissociated protein 1	6
Q01518	CAP1	Adenylyl cyclase-associated protein 1	39
P07384	CAPN1	Calpain-1 catalytic subunit	28
P17655	CAPN2	Calpain-2 catalytic subunit	2
P52907	CAPZA1	F-actin-capping protein subunit alpha-1	11
P47755	CAPZA2	F-actin-capping protein subunit alpha-2	10
P16152	CBR1	Carbonyl reductase [NADPH] 1	6
P78371	CCT2	T-complex protein 1 subunit beta	24
P50991	CCT4	T-complex protein 1 subunit delta	22
P50990	CCT8	T-complex protein 1 subunit theta	29
P08571	CD14	Monocyte differentiation antigen CD14	11
Q9Y5K6	CD2AP	CD2-associated protein	8
P28907	CD38	ADP-ribosyl cyclase/cyclic ADP-ribose hydrolase 1	5
Q08722	CD47	Leukocyte surface antigen CD47	5
P60953	CDC42	Cell division control protein 42 homolog	12
Q9BYE9	CDHR2	Cadherin-related family member 2	3
P11597	CETP	Cholesteryl ester transfer protein	19
P23528	CFL1	Cofilin-1	17
Q9H444	CHMP4B	Charged multivesicular body protein 4b	5
Q9NZZ3	CHMP5	Charged multivesicular body protein 5	3
Q96FZ7	CHMP6	Charged multivesicular body protein 6	2
Q99828	CIB1	Calcium and integrin-binding protein 1	4
P12277	CKB	Creatine kinase B-type	7
P12532	CKMT1A	Creatine kinase U-type, mitochondrial	6
O00299	CLIC1	Chloride intracellular channel protein 1	19
Q9Y696	CLIC4	Chloride intracellular channel protein 4	8
P10909	CLU	Clusterin	46
P30085	CMPK1	UMP-CMP kinase	3
Q96KP4	CNDP2	Cytosolic non-specific dipeptidase	5
P09543	CNP	2',3'-cyclic-nucleotide 3'-phosphodiesterase	8
P12109	COL6A1	Collagen alpha-1(VI) chain	49
Q9BR76	CORO1B	Coronin-1B	8
Q14019	COTL1	Coactosin-like protein	7
P22792	CPN2	Carboxypeptidase N subunit 2	16
O75131	CPNE3	Copine-3	6
Q9Y646	CPQ	Carboxypeptidase Q	3
P17927	CR1	Complement receptor type 1	19
P01034	CST3	Cystatin-C	2
P04080	CSTB	Cystatin-B	2
P10619	CTSA	Lysosomal protective protein	2
P07858	CTSB	Cathepsin B	5
Q9UBR2	CTSZ	Cathepsin Z	3
Q7L576	CYFIP1	Cytoplasmic FMR1-interacting protein 1	23
P07108	DBI	Acyl-CoA-binding protein	4
P81605	DCD	Dermcidin	5
O95865	DDAH2	N(G),N(G)-dimethylarginine dimethylaminohydrolase 2	5
Q16531	DDB1	DNA damage-binding protein 1	5
Q9UGM3	DMBT1	Deleted in malignant brain tumors 1 protein	2
O60884	DNAJA2	DnaJ homolog subfamily A member 2	3
P27487	DPP4	Dipeptidyl peptidase 4	18
P60981	DSTN	Destrin	8
Q14204	DYNC1H1	Cytoplasmic dynein 1 heavy chain 1	51
Q13409	DYNC1I2	Cytoplasmic dynein 1 intermediate chain 2	3
P68104	EEF1A1	Elongation factor 1-alpha 1	12
P13639	EEF2	Elongation factor 2	15
P98172	EFNB1	Ephrin-B1	3
Q9H223	EHD4	EH domain-containing protein 4	4
P60842	EIF4A1	Eukaryotic initiation factor 4A-I	11
P06733	ENO1	Alpha-enolase	29
Q07075	ENPEP	Glutamyl aminopeptidase	3
Q12929	EPS8	Epidermal growth factor receptor kinase substrate 8	4
P03951	F11	Coagulation factor XI	56
Q9Y624	F11R	Junctional adhesion molecule A	17
Q8WW52	FAM151A	Protein FAM151A	6
Q9NUQ9	FAM49B	Protein FAM49B	3
Q8N5J2	FAM63A	Ubiquitin carboxyl-terminal hydrolase MINDY-1	2
P49327	FASN	Fatty acid synthase	25
Q6V0I7	FAT4	Protocadherin Fat 4	49
Q9Y6R7	FCGBP	IgGFc-binding protein	211
Q15485	FCN2	Ficolin-2	30
Q14314	FGL2	Fibroleukin	15
O75955	FLOT1	Flotillin-1	23
Q04609	FOLH1	Glutamate carboxypeptidase 2	7
Q5SZK8	FREM2	FRAS1-related extracellular matrix protein 2	2
P11413	G6PD	Glucose-6-phosphate 1-dehydrogenase	21
Q14697	GANAB	Neutral alpha-glucosidase AB	37
P04406	GAPDH	Glyceraldehyde-3-phosphate dehydrogenase	30
P31150	GDI1	Rab GDP dissociation inhibitor alpha	10
P50395	GDI2	Rab GDP dissociation inhibitor beta	18
Q92820	GGH	Gamma-glutamyl hydrolase	5
P19440	GGT1	Gamma-glutamyltranspeptidase 1	9
Q9H4G4	GLIPR2	Golgi-associated plant pathogenesis-related protein 1	11
Q04760	GLO1	Lactoylglutathione lyase	2
P35754	GLRX	Glutaredoxin-1	3
Q14344	GNA13	Guanine nucleotide-binding protein subunit alpha-13	14
P04899	GNAI2	Guanine nucleotide-binding protein G(i) subunit alpha-2	25
P08754	GNAI3	Guanine nucleotide-binding protein G(k) subunit alpha	2
P50148	GNAQ	Guanine nucleotide-binding protein G(q) subunit alpha	14
P63092	GNAS	Guanine nucleotide-binding protein G(s) subunit alpha isoforms short	8
P62873	GNB1	Guanine nucleotide-binding protein G(I)/G(S)/G(T) subunit beta-1	20
P62879	GNB2	Guanine nucleotide-binding protein G(I)/G(S)/G(T) subunit beta-2	4
P50151	GNG10	Guanine nucleotide-binding protein G(I)/G(S)/G(O) subunit gamma-10	2
Q9UBI6	GNG12	Guanine nucleotide-binding protein G(I)/G(S)/G(O) subunit gamma-12	4
P63218	GNG5	Guanine nucleotide-binding protein G(I)/G(S)/G(O) subunit gamma-5	7
O60262	GNG7	Guanine nucleotide-binding protein G(I)/G(S)/G(O) subunit gamma-7	2
Q9NZH0	GPRC5B	G-protein coupled receptor family C group 5 member B	2
P62993	GRB2	Growth factor receptor-bound protein 2	14
Q9UBQ7	GRHPR	Glyoxylate reductase/hydroxypyruvate reductase	6
P28799	GRN	Granulins	4
P06396	GSN	Gelsolin	66
P00390	GSR	Glutathione reductase, mitochondrial	11
P78417	GSTO1	Glutathione S-transferase omega-1	14
P09211	GSTP1	Glutathione S-transferase P	6
P69905	HBA1	Hemoglobin subunit alpha	26
P68871	HBB	Hemoglobin subunit beta	17
P02042	HBD	Hemoglobin subunit delta	21
Q9ULI3	HEG1	Protein HEG homolog 1	33
O14964	HGS	Hepatocyte growth factor-regulated tyrosine kinase substrate	5
P62805	HIST1H4A	Histone H4	12
P04439	HLA-A	HLA class I histocompatibility antigen, A-3 alpha chain	2
P00738	HP	Haptoglobin	67
P07900	HSP90AA1	Heat shock protein HSP 90-alpha	19
P08238	HSP90AB1	Heat shock protein HSP 90-beta	23
P14625	HSP90B1	Endoplasmin	20
P34932	HSPA4	Heat shock 70 kDa protein 4	8
P11021	HSPA5	78 kDa glucose-regulated protein	47
P11142	HSPA8	Heat shock cognate 71 kDa protein	36
P04792	HSPB1	Heat shock protein beta-1	12
P98160	HSPG2	Basement membrane-specific heparan sulfate proteoglycan core protein	81
P05362	ICAM1	Intercellular adhesion molecule 1	13
O75874	IDH1	Isocitrate dehydrogenase [NADP] cytoplasmic	6
P35858	IGFALS	Insulin-like growth factor-binding protein complex acid labile subunit	26
Q16270	IGFBP7	Insulin-like growth factor-binding protein 7	3
P01876	IGHA1	Ig alpha-1 chain C region	12
P01871	IGHM	Ig mu chain C region	31
P01834	IGKC	Ig kappa chain C region	19
Q969P0	IGSF8	Immunoglobulin superfamily member 8	9
P46940	IQGAP1	Ras GTPase-activating-like protein IQGAP1	3
O14498	ISLR	Immunoglobulin superfamily containing leucine-rich repeat protein	5
P06756	ITGAV	Integrin alpha-V	14
P05556	ITGB1	Integrin beta-1	33
P05106	ITGB3	Integrin beta-3	60
P18084	ITGB5	Integrin beta-5	3
Q8WWA0	ITLN1	Intelectin-1	14
Q9Y287	ITM2B	Integral membrane protein 2B	4
P01591	JCHAIN	Immunoglobulin J chain	22
Q96CX2	KCTD12	BTB/POZ domain-containing protein KCTD12	9
Q9HCM3	KIAA1549	UPF0606 protein KIAA1549	9
P33176	KIF5B	Kinesin-1 heavy chain	15
P01042	KNG1	Kininogen-1	53
P01116	KRAS	GTPase KRas	5
P04264	KRT1	Keratin, type II cytoskeletal 1	58
P13645	KRT10	Keratin, type I cytoskeletal 10	37
P02533	KRT14	Keratin, type I cytoskeletal 14	41
P35908	KRT2	Keratin, type II cytoskeletal 2 epidermal	53
P35527	KRT9	Keratin, type I cytoskeletal 9	45
O15230	LAMA5	Laminin subunit alpha-5	33
P55268	LAMB2	Laminin subunit beta-2	54
P11047	LAMC1	Laminin subunit gamma-1	85
P11279	LAMP1	Lysosome-associated membrane glycoprotein 1	4
P13473	LAMP2	Lysosome-associated membrane glycoprotein 2	5
Q6IAA8	LAMTOR1	Ragulator complex protein LAMTOR1	4
P28838	LAP3	Cytosol aminopeptidase	9
Q14847	LASP1	LIM and SH3 domain protein 1	6
P13796	LCP1	Plastin-2	16
P00338	LDHA	L-lactate dehydrogenase A chain	12
P07195	LDHB	L-lactate dehydrogenase B chain	13
Q08380	LGALS3BP	Galectin-3-binding protein	50
Q12907	LMAN2	Vesicular integral-membrane protein VIP36	8
Q07954	LRP1	Prolow-density lipoprotein receptor-related protein 1	202
Q6UWE0	LRSAM1	E3 ubiquitin-protein ligase LRSAM1	4
Q86X29	LSR	Lipolysis-stimulated lipoprotein receptor	4
P09960	LTA4H	Leukotriene A-4 hydrolase	2
P33908	MAN1A1	Mannosyl-oligosaccharide 1,2-alpha-mannosidase IA	14
P28482	MAPK1	Mitogen-activated protein kinase 1	8
O00187	MASP2	Mannan-binding lectin serine protease 2	43
P31153	MAT2A	S-adenosylmethionine synthase isoform type-2	2
P40925	MDH1	Malate dehydrogenase, cytoplasmic	8
Q08431	MFGE8	Lactadherin	19
P14174	MIF	Macrophage migration inhibitory factor	2
P08473	MME	Neprilysin	17
Q9H8L6	MMRN2	Multimerin-2	6
P05164	MPO	Myeloperoxidase	19
P26038	MSN	Moesin	46
Q9HC84	MUC5B	Mucin-5B	59
Q14764	MVP	Major vault protein	37
P35579	MYH9	Myosin-9	290
P54802	NAGLU	Alpha-N-acetylglucosaminidase	4
Q99733	NAP1L4	Nucleosome assembly protein 1-like 4	13
P54920	NAPA	Alpha-soluble NSF attachment protein	17
Q99747	NAPG	Gamma-soluble NSF attachment protein	7
Q9Y2A7	NCKAP1	Nck-associated protein 1	12
Q92542	NCSTN	Nicastrin	2
Q04721	NOTCH2	Neurogenic locus notch homolog protein 2	19
P01111	NRAS	GTPase NRas	6
P21589	NT5E	5'-nucleotidase	13
Q6UX06	OLFM4	Olfactomedin-4	10
P43034	PAFAH1B1	Platelet-activating factor acetylhydrolase IB subunit alpha	7
P68402	PAFAH1B2	Platelet-activating factor acetylhydrolase IB subunit beta	3
P22234	PAICS	Multifunctional protein ADE2	12
Q99497	PARK7	Protein deglycase DJ-1	12
Q15365	PCBP1	Poly(rC)-binding protein 1	5
Q9UHG3	PCYOX1	Prenylcysteine oxidase 1	36
Q8WUM4	PDCD6IP	Programmed cell death 6-interacting protein	37
P30086	PEBP1	Phosphatidylethanolamine-binding protein 1	8
Q9UBV8	PEF1	Peflin	5
P12955	PEPD	Xaa-Pro dipeptidase	7
P17858	PFKL	ATP-dependent 6-phosphofructokinase, liver type	23
P08237	PFKM	ATP-dependent 6-phosphofructokinase, muscle type	2
Q01813	PFKP	ATP-dependent 6-phosphofructokinase, platelet type	28
P07737	PFN1	Profilin-1	19
P18669	PGAM1	Phosphoglycerate mutase 1	7
P52209	PGD	6-phosphogluconate dehydrogenase, decarboxylating	9
P00558	PGK1	Phosphoglycerate kinase 1	27
O95336	PGLS	6-phosphogluconolactonase	5
P36871	PGM1	Phosphoglucomutase-1	8
P01833	PIGR	Polymeric immunoglobulin receptor	57
P12273	PIP	Prolactin-inducible protein	2
P98161	PKD1	Polycystin-1	48
P14618	PKM	Pyruvate kinase PKM	48
P00747	PLG	Plasminogen	86
O15031	PLXNB2	Plexin-B2	19
P00491	PNP	Purine nucleoside phosphorylase	14
O00592	PODXL	Podocalyxin	12
Q15181	PPA1	Inorganic pyrophosphatase	2
P62937	PPIA	Peptidyl-prolyl cis-trans isomerase A	15
P23284	PPIB	Peptidyl-prolyl cis-trans isomerase B	14
P30153	PPP2R1A	Serine/threonine-protein phosphatase 2A 65 kDa regulatory subunit A alpha isoform	14
Q06830	PRDX1	Peroxiredoxin-1	17
P32119	PRDX2	Peroxiredoxin-2	16
P30041	PRDX6	Peroxiredoxin-6	19
P17612	PRKACA	cAMP-dependent protein kinase catalytic subunit alpha	3
P17252	PRKCA	Protein kinase C alpha type	6
Q05655	PRKCD	Protein kinase C delta type	9
P22891	PROZ	Vitamin K-dependent protein Z	7
P25786	PSMA1	Proteasome subunit alpha type-1	10
Q12974	PTP4A2	Protein tyrosine phosphatase type IVA 2	2
Q9H3S7	PTPN23	Tyrosine-protein phosphatase non-receptor type 23	5
P29350	PTPN6	Tyrosine-protein phosphatase non-receptor type 6	18
Q12913	PTPRJ	Receptor-type tyrosine-protein phosphatase eta	33
P11216	PYGB	Glycogen phosphorylase, brain form	19
O00391	QSOX1	Sulfhydryl oxidase 1	22
P61026	RAB10	Ras-related protein Rab-10	7
Q15907	RAB11B	Ras-related protein Rab-11B	12
P51153	RAB13	Ras-related protein Rab-13	3
P61106	RAB14	Ras-related protein Rab-14	16
P62820	RAB1A	Ras-related protein Rab-1A	9
Q9H0U4	RAB1B	Ras-related protein Rab-1B	19
Q9UL25	RAB21	Ras-related protein Rab-21	9
O00194	RAB27B	Ras-related protein Rab-27B	11
P61019	RAB2A	Ras-related protein Rab-2A	11
Q13637	RAB32	Ras-related protein Rab-32	3
Q15286	RAB35	Ras-related protein Rab-35	5
P20339	RAB5A	Ras-related protein Rab-5A	4
P61020	RAB5B	Ras-related protein Rab-5B	5
P51148	RAB5C	Ras-related protein Rab-5C	5
P51149	RAB7A	Ras-related protein Rab-7a	11
P61006	RAB8A	Ras-related protein Rab-8A	8
Q15276	RABEP1	Rab GTPase-binding effector protein 1	2
P63000	RAC1	Ras-related C3 botulinum toxin substrate 1	9
P54727	RAD23B	UV excision repair protein RAD23 homolog B	3
P11233	RALA	Ras-related protein Ral-A	3
P11234	RALB	Ras-related protein Ral-B	11
P62834	RAP1A	Ras-related protein Rap-1A	2
P61224	RAP1B	Ras-related protein Rap-1b	19
P61225	RAP2B	Ras-related protein Rap-2b	9
P35241	RDX	Radixin	32
P61586	RHOA	Transforming protein RhoA	3
Q9HBH0	RHOF	Rho-related GTP-binding protein RhoF	7
P84095	RHOG	Rho-related GTP-binding protein RhoG	5
P13489	RNH1	Ribonuclease inhibitor	7
P10301	RRAS	Ras-related protein R-Ras	7
P31949	S100A11	Protein S100-A11	4
P06703	S100A6	Protein S100-A6	3
Q9BW04	SARG	Specifically androgen-regulated gene protein	2
P49591	SARS	Serine--tRNA ligase, cytoplasmic	3
Q13228	SELENBP1	Selenium-binding protein 1	4
Q16181	SEPT7	Septin-7	20
P01009	SERPINA1	Alpha-1-antitrypsin	52
P29622	SERPINA4	Kallistatin	22
P05154	SERPINA5	Plasma serine protease inhibitor	13
P01008	SERPINC1	Antithrombin-III	44
P36955	SERPINF1	Pigment epithelium-derived factor	23
P08697	SERPINF2	Alpha-2-antiplasmin	23
P05155	SERPING1	Plasma protease C1 inhibitor	31
O75368	SH3BGRL	SH3 domain-binding glutamic acid-rich-like protein	3
P34896	SHMT1	Serine hydroxymethyltransferase, cytosolic	2
Q9Y6M5	SLC30A1	Zinc transporter 1	4
Q8WWI5	SLC44A1	Choline transporter-like protein 1	11
Q8IWA5	SLC44A2	Choline transporter-like protein 2	6
O14745	SLC9A3R1	Na(+)/H(+) exchange regulatory cofactor NHE-RF1	14
Q15599	SLC9A3R2	Na(+)/H(+) exchange regulatory cofactor NHE-RF2	10
O00161	SNAP23	Synaptosomal-associated protein 23	9
O95721	SNAP29	Synaptosomal-associated protein 29	6
O60493	SNX3	Sorting nexin-3	5
P00441	SOD1	Superoxide dismutase [Cu-Zn]	7
P08294	SOD3	Extracellular superoxide dismutase [Cu-Zn]	5
Q00796	SORD	Sorbitol dehydrogenase	10
Q92673	SORL1	Sortilin-related receptor	7
P12931	SRC	Proto-oncogene tyrosine-protein kinase Src	19
P50502	ST13	Hsc70-interacting protein	10
Q92783	STAM	Signal transducing adapter molecule 1	3
O94804	STK10	Serine/threonine-protein kinase 10	15
P27105	STOM	Erythrocyte band 7 integral membrane protein	14
O15400	STX7	Syntaxin-7	13
Q15833	STXBP2	Syntaxin-binding protein 2	37
O00186	STXBP3	Syntaxin-binding protein 3	10
Q8NHG7	SVIP	Small VCP/p97-interacting protein	2
Q7L7X3	TAOK1	Serine/threonine-protein kinase TAO1	15
Q9H2K8	TAOK3	Serine/threonine-protein kinase TAO3	21
Q8N9U0	TC2N	Tandem C2 domains nuclear protein	4
P17987	TCP1	T-complex protein 1 subunit alpha	26
P21980	TGM2	Protein-glutamine gamma-glutamyltransferase 2	21
P07996	THBS1	Thrombospondin-1	82
Q9NV96	TMEM30A	Cell cycle control protein 50A	3
P62328	TMSB4X	Thymosin beta-4	8
P60174	TPI1	Triosephosphate isomerase	21
Q9C0H2	TTYH3	Protein tweety homolog 3	8
P68363	TUBA1B	Tubulin alpha-1B chain	39
P68366	TUBA4A	Tubulin alpha-4A chain	13
P07437	TUBB	Tubulin beta chain	6
P68371	TUBB4B	Tubulin beta-4B chain	30
P10599	TXN	Thioredoxin	7
O43396	TXNL1	Thioredoxin-like protein 1	3
P22314	UBA1	Ubiquitin-like modifier-activating enzyme 1	9
P61088	UBE2N	Ubiquitin-conjugating enzyme E2 N	6
P07911	UMOD	Uromodulin	6
Q9BV40	VAMP8	Vesicle-associated membrane protein 8	3
Q6EMK4	VASN	Vasorin	5
Q99536	VAT1	Synaptic vesicle membrane protein VAT-1 homolog	4
P55072	VCP	Transitional endoplasmic reticulum ATPase	45
O95497	VNN1	Pantetheinase	9
Q9P253	VPS18	Vacuolar protein sorting-associated protein 18 homolog	4
A5D8V6	VPS37C	Vacuolar protein sorting-associated protein 37C	2
O75351	VPS4B	Vacuolar protein sorting-associated protein 4B	4
Q9UEU0	VTI1B	Vesicle transport through interaction with t-SNAREs homolog 1B	6
P04004	VTN	Vitronectin	33
P23381	WARS	Tryptophan--tRNA ligase, cytoplasmic	7
O75083	WDR1	WD repeat-containing protein 1	42
O43895	XPNPEP2	Xaa-Pro aminopeptidase 2	4
P31946	YWHAB	14-3-3 protein beta/alpha	12
P62258	YWHAE	14-3-3 protein epsilon	14
P61981	YWHAG	14-3-3 protein gamma	9
Q04917	YWHAH	14-3-3 protein eta	12
P27348	YWHAQ	14-3-3 protein theta	11
P63104	YWHAZ	14-3-3 protein zeta/delta	29
