## Supplemental Table 7 for "Comprehensive Profiling of Plasma Exosomes Using Data-Independent Acquisitions – New Tools for Aging Cohort Studies"

### Sheet: Table S7
Supplementary Table S7: Number of proteins, GO exosome annotation of DDA and directDIA library
Database used	# Total Protein Groups identified & quantified in exosomes (≥ 2 peptides)	# Proteins with exosome (GO) annotation
Fractionation dataset (DDA)	1318	804
direcDIA dataset (DIA)	741	464
