## Supplemental Table 8 for "Comprehensive Profiling of Plasma Exosomes Using Data-Independent Acquisitions – New Tools for Aging Cohort Studies"

### Sheet: Table S8
Supplementary Table S8: List of common exosome proteins in the plasma DDA spectral library and senescence associated secretory phenotype datasets (Basisty, Plos Biology 2020)
242 proteins (≥ 2 peptides) were common.
UniProt ID	Gene Name	Protein Description	Unique Peptides
P04217	A1BG	Alpha-1B-glycoprotein	30
P01023	A2M	Alpha-2-macroglobulin	189
P53396	ACLY	ATP-citrate synthase	37
P60709	ACTB	Actin, cytoplasmic 1	39
P68032	ACTC1	Actin, alpha cardiac muscle 1	7
P12814	ACTN1	Alpha-actinin-1	70
O43707	ACTN4	Alpha-actinin-4	19
O15204	ADAMDEC1	ADAM DEC1	7
P23526	AHCY	Adenosylhomocysteinase	9
Q09666	AHNAK	Neuroblast differentiation-associated protein AHNAK	3
Q02952	AKAP12	A-kinase anchor protein 12	22
P04075	ALDOA	Fructose-bisphosphate aldolase A	34
P05062	ALDOB	Fructose-bisphosphate aldolase B	7
P09972	ALDOC	Fructose-bisphosphate aldolase C	5
P15144	ANPEP	Aminopeptidase N	47
P04083	ANXA1	Annexin A1	13
P50995	ANXA11	Annexin A11	19
P07355	ANXA2	Annexin A2	14
P12429	ANXA3	Annexin A3	5
P09525	ANXA4	Annexin A4	10
P08758	ANXA5	Annexin A5	8
P08133	ANXA6	Annexin A6	11
Q16853	AOC3	Membrane primary amine oxidase	7
P02743	APCS	Serum amyloid P-component	12
P02647	APOA1	Apolipoprotein A-I	68
O95445	APOM	Apolipoprotein M	20
P05089	ARG1	Arginase-1	5
Q9NVJ2	ARL8B	ADP-ribosylation factor-like protein 8B	2
P31939	ATIC	Bifunctional purine biosynthesis protein PURH	8
P25705	ATP5A1	ATP synthase subunit alpha, mitochondrial	8
P06576	ATP5B	ATP synthase subunit beta, mitochondrial	8
P38606	ATP6V1A	V-type proton ATPase catalytic subunit A	14
P25311	AZGP1	Zinc-alpha-2-glycoprotein	24
P80723	BASP1	Brain acid soluble protein 1	6
Q9NZP8	C1RL	Complement C1r subcomponent-like protein	16
P09871	C1S	Complement C1s subcomponent	66
P0C0L4	C4A	Complement C4-A	149
P01031	C5	Complement C5	96
Q9NZT1	CALML5	Calmodulin-like protein 5	3
P27797	CALR	Calreticulin	10
Q86VP6	CAND1	Cullin-associated NEDD8-dissociated protein 1	6
P52907	CAPZA1	F-actin-capping protein subunit alpha-1	11
P31944	CASP14	Caspase-14	11
P16152	CBR1	Carbonyl reductase [NADPH] 1	6
Q6YHK3	CD109	CD109 antigen	26
Q14008	CKAP5	Cytoskeleton-associated protein 5	4
Q9Y696	CLIC4	Chloride intracellular channel protein 4	8
P10909	CLU	Clusterin	46
Q05707	COL14A1	Collagen alpha-1(XIV) chain	4
P39060	COL18A1	Collagen alpha-1(XVIII) chain	18
P02452	COL1A1	Collagen alpha-1(I) chain	29
P02461	COL3A1	Collagen alpha-1(III) chain	12
P02462	COL4A1	Collagen alpha-1(IV) chain	6
P08572	COL4A2	Collagen alpha-2(IV) chain	10
P12109	COL6A1	Collagen alpha-1(VI) chain	49
P12110	COL6A2	Collagen alpha-2(VI) chain	42
P12111	COL6A3	Collagen alpha-3(VI) chain	184
P35606	COPB2	Coatomer subunit beta'	3
Q6UVK1	CSPG4	Chondroitin sulfate proteoglycan 4	18
P81605	DCD	Dermcidin	5
P07585	DCN	Decorin	4
O95865	DDAH2	N(G),N(G)-dimethylarginine dimethylaminohydrolase 2	5
Q96BY6	DOCK10	Dedicator of cytokinesis protein 10	9
Q08554	DSC1	Desmocollin-1	3
Q02413	DSG1	Desmoglein-1	8
P15924	DSP	Desmoplakin	21
Q14204	DYNC1H1	Cytoplasmic dynein 1 heavy chain 1	51
Q16610	ECM1	Extracellular matrix protein 1	25
P68104	EEF1A1	Elongation factor 1-alpha 1	12
P06733	ENO1	Alpha-enolase	29
Q9BSJ8	ESYT1	Extended synaptotagmin-1	10
P00734	F2	Prothrombin	40
Q01469	FABP5	Fatty acid-binding protein, epidermal	9
P23142	FBLN1	Fibulin-1	33
P35555	FBN1	Fibrillin-1	96
P02671	FGA	Fibrinogen alpha chain	138
P02675	FGB	Fibrinogen beta chain	90
P62942	FKBP1A	Peptidyl-prolyl cis-trans isomerase FKBP1A	7
P21333	FLNA	Filamin-A	224
O75955	FLOT1	Flotillin-1	23
P02751	FN1	Fibronectin	193
Q14697	GANAB	Neutral alpha-glucosidase AB	37
P04406	GAPDH	Glyceraldehyde-3-phosphate dehydrogenase	30
P31150	GDI1	Rab GDP dissociation inhibitor alpha	10
Q9H4G4	GLIPR2	Golgi-associated plant pathogenesis-related protein 1	11
Q14344	GNA13	Guanine nucleotide-binding protein subunit alpha-13	14
P04899	GNAI2	Guanine nucleotide-binding protein G(i) subunit alpha-2	25
P62873	GNB1	Guanine nucleotide-binding protein G(I)/G(S)/G(T) subunit beta-1	20
P62879	GNB2	Guanine nucleotide-binding protein G(I)/G(S)/G(T) subunit beta-2	4
Q9UBI6	GNG12	Guanine nucleotide-binding protein G(I)/G(S)/G(O) subunit gamma-12	4
Q9UBQ7	GRHPR	Glyoxylate reductase/hydroxypyruvate reductase	6
P28799	GRN	Granulins	4
P06396	GSN	Gelsolin	66
P15170	GSPT1	Eukaryotic peptide chain release factor GTP-binding subunit ERF3A	8
P09211	GSTP1	Glutathione S-transferase P	6
P69905	HBA1	Hemoglobin subunit alpha	26
P68871	HBB	Hemoglobin subunit beta	17
P16401	HIST1H1B	Histone H1.5	2
P10412	HIST1H1E	Histone H1.4	2
P04908	HIST1H2AB	Histone H2A type 1-B/E	2
P06899	HIST1H2BJ	Histone H2B type 1-J	6
O60814	HIST1H2BK	Histone H2B type 1-K	3
P62805	HIST1H4A	Histone H4	12
Q00839	HNRNPU	Heterogeneous nuclear ribonucleoprotein U	3
Q86YZ3	HRNR	Hornerin	14
P51659	HSD17B4	Peroxisomal multifunctional enzyme type 2	16
P11021	HSPA5	78 kDa glucose-regulated protein	47
P04792	HSPB1	Heat shock protein beta-1	12
P98160	HSPG2	Basement membrane-specific heparan sulfate proteoglycan core protein	81
P05362	ICAM1	Intercellular adhesion molecule 1	13
P22692	IGFBP4	Insulin-like growth factor-binding protein 4	2
Q16270	IGFBP7	Insulin-like growth factor-binding protein 7	3
P01763	IGHV3-48	Immunoglobulin heavy variable 3-48	5
P46940	IQGAP1	Ras GTPase-activating-like protein IQGAP1	3
P56199	ITGA1	Integrin alpha-1	7
P17301	ITGA2	Integrin alpha-2	28
P08648	ITGA5	Integrin alpha-5	11
P19823	ITIH2	Inter-alpha-trypsin inhibitor heavy chain H2	50
P33176	KIF5B	Kinesin-1 heavy chain	15
Q5T749	KPRP	Keratinocyte proline-rich protein	7
P04264	KRT1	Keratin, type II cytoskeletal 1	58
P13645	KRT10	Keratin, type I cytoskeletal 10	37
P02533	KRT14	Keratin, type I cytoskeletal 14	41
P08779	KRT16	Keratin, type I cytoskeletal 16	16
Q04695	KRT17	Keratin, type I cytoskeletal 17	8
P35908	KRT2	Keratin, type II cytoskeletal 2 epidermal	53
O76013	KRT36	Keratin, type I cuticular Ha6	2
P13647	KRT5	Keratin, type II cytoskeletal 5	27
P02538	KRT6A	Keratin, type II cytoskeletal 6A	45
P04259	KRT6B	Keratin, type II cytoskeletal 6B	3
Q7Z794	KRT77	Keratin, type II cytoskeletal 1b	4
Q8N1N4	KRT78	Keratin, type II cytoskeletal 78	7
O43790	KRT86	Keratin, type II cuticular Hb6	10
P35527	KRT9	Keratin, type I cytoskeletal 9	45
P11047	LAMC1	Laminin subunit gamma-1	85
P11279	LAMP1	Lysosome-associated membrane glycoprotein 1	4
Q14847	LASP1	LIM and SH3 domain protein 1	6
P04180	LCAT	Phosphatidylcholine-sterol acyltransferase	13
P00338	LDHA	L-lactate dehydrogenase A chain	12
P17931	LGALS3	Galectin-3	5
Q08380	LGALS3BP	Galectin-3-binding protein	50
P47929	LGALS7	Galectin-7	5
P02545	LMNA	Prelamin-A/C	11
Q07954	LRP1	Prolow-density lipoprotein receptor-related protein 1	202
P09960	LTA4H	Leukotriene A-4 hydrolase	2
Q14766	LTBP1	Latent-transforming growth factor beta-binding protein 1	51
P51884	LUM	Lumican	12
Q7Z304	MAMDC2	MAM domain-containing protein 2	13
P31153	MAT2A	S-adenosylmethionine synthase isoform type-2	2
P11226	MBL2	Mannose-binding protein C	19
Q08431	MFGE8	Lactadherin	19
P14174	MIF	Macrophage migration inhibitory factor	2
P26038	MSN	Moesin	46
Q14764	MVP	Major vault protein	37
P35579	MYH9	Myosin-9	290
P14543	NID1	Nidogen-1	60
Q14112	NID2	Nidogen-2	4
P01111	NRAS	GTPase NRas	6
P21589	NT5E	5'-nucleotidase	13
Q02818	NUCB1	Nucleobindin-1	37
P07237	P4HB	Protein disulfide-isomerase	38
Q99497	PARK7	Protein deglycase DJ-1	12
Q15365	PCBP1	Poly(rC)-binding protein 1	5
Q15113	PCOLCE	Procollagen C-endopeptidase enhancer 1	5
Q8WUM4	PDCD6IP	Programmed cell death 6-interacting protein	37
P30101	PDIA3	Protein disulfide-isomerase A3	35
P18669	PGAM1	Phosphoglycerate mutase 1	7
P36871	PGM1	Phosphoglucomutase-1	8
P14618	PKM	Pyruvate kinase PKM	48
Q02809	PLOD1	Procollagen-lysine,2-oxoglutarate 5-dioxygenase 1	12
P62937	PPIA	Peptidyl-prolyl cis-trans isomerase A	15
P23284	PPIB	Peptidyl-prolyl cis-trans isomerase B	14
Q06830	PRDX1	Peroxiredoxin-1	17
P32119	PRDX2	Peroxiredoxin-2	16
P11908	PRPS2	Ribose-phosphate pyrophosphokinase 2	12
P25786	PSMA1	Proteasome subunit alpha type-1	10
P25788	PSMA3	Proteasome subunit alpha type-3	8
P28066	PSMA5	Proteasome subunit alpha type-5	6
O14818	PSMA7	Proteasome subunit alpha type-7	11
P20618	PSMB1	Proteasome subunit beta type-1	8
P28070	PSMB4	Proteasome subunit beta type-4	4
P28074	PSMB5	Proteasome subunit beta type-5	8
P28072	PSMB6	Proteasome subunit beta type-6	3
Q99436	PSMB7	Proteasome subunit beta type-7	2
O00232	PSMD12	26S proteasome non-ATPase regulatory subunit 12	5
O43242	PSMD3	26S proteasome non-ATPase regulatory subunit 3	8
P26022	PTX3	Pentraxin-related protein PTX3	10
Q92626	PXDN	Peroxidasin homolog	36
P11216	PYGB	Glycogen phosphorylase, brain form	19
P20742	PZP	Pregnancy zone protein	68
O00391	QSOX1	Sulfhydryl oxidase 1	22
P61026	RAB10	Ras-related protein Rab-10	7
P61106	RAB14	Ras-related protein Rab-14	16
P61019	RAB2A	Ras-related protein Rab-2A	11
P51149	RAB7A	Ras-related protein Rab-7a	11
P63000	RAC1	Ras-related C3 botulinum toxin substrate 1	9
P61224	RAP1B	Ras-related protein Rap-1b	19
P61225	RAP2B	Ras-related protein Rap-2b	9
P61586	RHOA	Transforming protein RhoA	3
P08134	RHOC	Rho-related GTP-binding protein RhoC	10
P13489	RNH1	Ribonuclease inhibitor	7
P05387	RPLP2	60S acidic ribosomal protein P2	3
P60866	RPS20	40S ribosomal protein S20	2
P62241	RPS8	40S ribosomal protein S8	3
Q9Y230	RUVBL2	RuvB-like 2	14
P60903	S100A10	Protein S100-A10	2
P31151	S100A7	Protein S100-A7	5
P05109	S100A8	Protein S100-A8	14
P06702	S100A9	Protein S100-A9	10
Q9UHD8	SEPT9	Septin-9	2
P01009	SERPINA1	Alpha-1-antitrypsin	52
P36955	SERPINF1	Pigment epithelium-derived factor	23
Q8IWL1	SFTPA2	Pulmonary surfactant-associated protein A2	9
O75368	SH3BGRL	SH3 domain-binding glutamic acid-rich-like protein	3
P11166	SLC2A1	Solute carrier family 2, facilitated glucose transporter member 1	12
Q8WWI5	SLC44A1	Choline transporter-like protein 1	11
Q8IWA5	SLC44A2	Choline transporter-like protein 2	6
Q15599	SLC9A3R2	Na(+)/H(+) exchange regulatory cofactor NHE-RF2	10
P00441	SOD1	Superoxide dismutase [Cu-Zn]	7
P27105	STOM	Erythrocyte band 7 integral membrane protein	14
O15400	STX7	Syntaxin-7	13
Q15582	TGFBI	Transforming growth factor-beta-induced protein ig-h3	38
P21980	TGM2	Protein-glutamine gamma-glutamyltransferase 2	21
P07996	THBS1	Thrombospondin-1	82
P01033	TIMP1	Metalloproteinase inhibitor 1	3
P24821	TNC	Tenascin	114
P60174	TPI1	Triosephosphate isomerase	21
P67936	TPM4	Tropomyosin alpha-4 chain	23
P68371	TUBB4B	Tubulin beta-4B chain	30
P10599	TXN	Thioredoxin	7
O43396	TXNL1	Thioredoxin-like protein 1	3
Q9NYU2	UGGT1	UDP-glucose:glycoprotein glucosyltransferase 1	37
Q92900	UPF1	Regulator of nonsense transcripts 1	2
Q6EMK4	VASN	Vasorin	5
Q99536	VAT1	Synaptic vesicle membrane protein VAT-1 homolog	4
P18206	VCL	Vinculin	91
P08670	VIM	Vimentin	11
Q96QK1	VPS35	Vacuolar protein sorting-associated protein 35	4
Q9UEU0	VTI1B	Vesicle transport through interaction with t-SNAREs homolog 1B	6
P04004	VTN	Vitronectin	33
O14980	XPO1	Exportin-1	4
P61981	YWHAG	14-3-3 protein gamma	9
