## Supplemental Table 9 for "Comprehensive Profiling of Plasma Exosomes Using Data-Independent Acquisitions – New Tools for Aging Cohort Studies"

### Sheet: Table S9
Supplementary Table S9: Exosome proteins that overlap with SASP proteins and that are significantly altered in the Pilot study
21 exosome proteins were significantly altered that are also significant SASP proteins.
	8 proteins were up-regulated.
	13 proteins were down-regulated.
UniProtIds	Genes	ProteinGroups	ProteinNames	ProteinDescriptions	Valid	Comparison (Old/Young)	# of Ratios	AVG Log2 Ratio	Absolute AVG Log2 Ratio	Ratio	Qvalue	Organisms	GO Biological Process	GO Molecular Function	GO Cellular Component	Database	Protein Existence	Sequence Version	FASTAName	FASTAHeader	# Unique Total Peptides	# Unique Total EG.Id
P35527	KRT9	P35527	K1C9_HUMAN	Keratin	TRUE	Old / Young	308	-2.2996	2.2996	0.20312	5.19511e-05	Homo sapiens	spermatogenesis,epidermis development,keratinization,skin development,intermediate filament organization,cornification	structural constituent of cytoskeleton	extracellular space,nucleus,cytosol,intermediate filament,membrane,extracellular exosome	sp	1	3	uniprot_human_proteome	>sp|P35527|K1C9_HUMAN Keratin, type I cytoskeletal 9 OS=Homo sapiens GN=KRT9 PE=1 SV=3	45	82
P20742	PZP	P20742	PZP_HUMAN	Pregnancy zone protein	TRUE	Old / Young	519	-1.82774	1.82774	0.281706	1.48155e-23	Homo sapiens	female pregnancy,negative regulation of endopeptidase activity	endopeptidase inhibitor activity,serine-type endopeptidase inhibitor activity	extracellular region,extracellular exosome,blood microparticle	sp	1	4	uniprot_human_proteome	>sp|P20742|PZP_HUMAN Pregnancy zone protein OS=Homo sapiens GN=PZP PE=1 SV=4	68	129
P04264	KRT1	P04264	K2C1_HUMAN	Keratin	TRUE	Old / Young	406	-1.71836	1.71836	0.303894	1.20976e-10	Homo sapiens	complement activation, lectin pathway,retina homeostasis,response to oxidative stress,keratinization,fibrinolysis,neutrophil degranulation,regulation of angiogenesis,negative regulation of inflammatory response,establishment of skin barrier,cornification	receptor activity,structural molecule activity,protein binding,carbohydrate binding	extracellular region,extracellular space,nucleus,cytosol,cytoskeleton,plasma membrane,membrane,extracellular matrix,keratin filament,extracellular exosome,blood microparticle,ficolin-1-rich granule lumen	sp	1	6	uniprot_human_proteome	>sp|P04264|K2C1_HUMAN Keratin, type II cytoskeletal 1 OS=Homo sapiens GN=KRT1 PE=1 SV=6	58	100
P35908	KRT2	P35908	K22E_HUMAN	Keratin	TRUE	Old / Young	315	-1.61049	1.61049	0.327487	1.71421e-07	Homo sapiens	keratinocyte development,epidermis development,keratinization,keratinocyte activation,keratinocyte proliferation,intermediate filament organization,keratinocyte migration,cornification	structural constituent of cytoskeleton,protein binding,cytoskeletal protein binding	extracellular space,nucleus,cytosol,intermediate filament,membrane,keratin filament,extracellular exosome	sp	1	2	uniprot_human_proteome	>sp|P35908|K22E_HUMAN Keratin, type II cytoskeletal 2 epidermal OS=Homo sapiens GN=KRT2 PE=1 SV=2	53	87
P13645	KRT10	P13645	K1C10_HUMAN	Keratin	TRUE	Old / Young	240	-1.46487	1.46487	0.362269	4.518e-07	Homo sapiens	keratinocyte differentiation,keratinization,cornification	structural constituent of epidermis	extracellular space,nucleus,cytoplasm,cytosol,intermediate filament,membrane,extracellular exosome	sp	1	6	uniprot_human_proteome	>sp|P13645|K1C10_HUMAN Keratin, type I cytoskeletal 10 OS=Homo sapiens GN=KRT10 PE=1 SV=6	37	62
P15144	ANPEP	P15144	AMPN_HUMAN	Aminopeptidase N	TRUE	Old / Young	310	-1.43767	1.43767	0.369163	0.0211838	Homo sapiens	angiogenesis,proteolysis,signal transduction,cell-cell signaling,regulation of blood pressure,cell differentiation,peptide catabolic process,neutrophil degranulation,viral entry into host cell	virus receptor activity,aminopeptidase activity,receptor activity,metallopeptidase activity,zinc ion binding,peptide binding,metalloaminopeptidase activity	extracellular space,nucleus,lysosomal membrane,endoplasmic reticulum-Golgi intermediate compartment,cytosol,plasma membrane,external side of plasma membrane,integral component of membrane,secretory granule membrane,extracellular exosome	sp	1	4	uniprot_human_proteome	>sp|P15144|AMPN_HUMAN Aminopeptidase N OS=Homo sapiens GN=ANPEP PE=1 SV=4	47	76
P13647	KRT5	P13647	K2C5_HUMAN	Keratin	TRUE	Old / Young	127	-1.3715	1.3715	0.38649	0.0316487	Homo sapiens	cytoskeleton organization,epidermis development,keratinization,hemidesmosome assembly,cornification	structural constituent of cytoskeleton,protein binding,scaffold protein binding	nucleus,cytoplasm,mitochondrion,cytosol,intermediate filament,plasma membrane,membrane,keratin filament,extracellular exosome	sp	1	3	uniprot_human_proteome	>sp|P13647|K2C5_HUMAN Keratin, type II cytoskeletal 5 OS=Homo sapiens GN=KRT5 PE=1 SV=3	27	35
P02533	KRT14	P02533	K1C14_HUMAN	Keratin	TRUE	Old / Young	200	-1.30926	1.30926	0.403528	7.22238e-06	Homo sapiens	aging,epidermis development,response to zinc ion,response to ionizing radiation,keratinization,hemidesmosome assembly,hair cycle,intermediate filament bundle assembly,cornification	structural constituent of cytoskeleton,protein binding,keratin filament binding	nucleus,cytoplasm,cytosol,intermediate filament,keratin filament,basal part of cell,extracellular exosome,cell periphery	sp	1	4	uniprot_human_proteome	>sp|P02533|K1C14_HUMAN Keratin, type I cytoskeletal 14 OS=Homo sapiens GN=KRT14 PE=1 SV=4	41	63
P02538	KRT6A	P02538	K2C6A_HUMAN	Keratin	TRUE	Old / Young	215	-1.2686	1.2686	0.415062	0.0130296	Homo sapiens	morphogenesis of an epithelium,cytoskeleton organization,positive regulation of cell proliferation,cell differentiation,keratinization,wound healing,cornification	structural constituent of cytoskeleton,protein binding	nucleus,cytosol,membrane,keratin filament,extracellular exosome	sp	1	3	uniprot_human_proteome	>sp|P02538|K2C6A_HUMAN Keratin, type II cytoskeletal 6A OS=Homo sapiens GN=KRT6A PE=1 SV=3	45	59
Q92626	PXDN	Q92626	PXDN_HUMAN	Peroxidasin homolog	TRUE	Old / Young	130	-1.03027	1.03027	0.489618	0.00502523	Homo sapiens	negative regulation of cytokine-mediated signaling pathway,immune response,response to oxidative stress,extracellular matrix organization,hydrogen peroxide catabolic process,oxidation-reduction process,cellular oxidant detoxification	peroxidase activity,interleukin-1 receptor antagonist activity,extracellular matrix structural constituent,heme binding,metal ion binding	proteinaceous extracellular matrix,extracellular space,endoplasmic reticulum,extracellular matrix,extracellular exosome	sp	1	2	uniprot_human_proteome	>sp|Q92626|PXDN_HUMAN Peroxidasin homolog OS=Homo sapiens GN=PXDN PE=1 SV=2	36	41
Q08380	LGALS3BP	Q08380	LG3BP_HUMAN	Galectin-3-binding protein	TRUE	Old / Young	440	-0.863867	0.863867	0.549478	2.07066e-05	Homo sapiens	platelet degranulation,receptor-mediated endocytosis,cellular defense response,cell adhesion,signal transduction	scavenger receptor activity	extracellular region,proteinaceous extracellular matrix,extracellular space,membrane,platelet dense granule lumen,extracellular exosome,blood microparticle,extracellular matrix	sp	1	1	uniprot_human_proteome	>sp|Q08380|LG3BP_HUMAN Galectin-3-binding protein OS=Homo sapiens GN=LGALS3BP PE=1 SV=1	50	102
P09871	C1S	P09871	C1S_HUMAN	Complement C1s subcomponent	TRUE	Old / Young	772	-0.856028	0.856028	0.552472	9.93624e-10	Homo sapiens	complement activation, lectin pathway,proteolysis,complement activation,complement activation, classical pathway	serine-type endopeptidase activity,calcium ion binding,protein binding,identical protein binding	extracellular region,extracellular exosome,blood microparticle	sp	1	1	uniprot_human_proteome	>sp|P09871|C1S_HUMAN Complement C1s subcomponent OS=Homo sapiens GN=C1S PE=1 SV=1	66	181
P02647	APOA1	P02647	APOA1_HUMAN	Apolipoprotein A-I	TRUE	Old / Young	825	-0.653595	0.653595	0.635694	2.70223e-09	Homo sapiens	retinoid metabolic process,regulation of protein phosphorylation,endothelial cell proliferation,platelet degranulation,negative regulation of cytokine secretion involved in immune response,phosphatidylcholine biosynthetic process,cholesterol biosynthetic process,receptor-mediated endocytosis,G-protein coupled receptor signaling pathway,integrin-mediated signaling pathway,response to nutrient,chol…	beta-amyloid binding,protein binding,phospholipid binding,phospholipid transporter activity,high-density lipoprotein particle binding,cholesterol binding,cholesterol transporter activity,enzyme binding,phosphatidylcholine binding,apolipoprotein receptor binding,apolipoprotein A-I receptor binding,identical protein binding,chemorepellent activity,lipase inhibitor activity,phosphatidylcholine-stero…	extracellular region,extracellular space,nucleus,early endosome,endoplasmic reticulum lumen,cytosol,plasma membrane,cell surface,endocytic vesicle,cytoplasmic vesicle,very-low-density lipoprotein particle,high-density lipoprotein particle,discoidal high-density lipoprotein particle,spherical high-density lipoprotein particle,secretory granule lumen,chylomicron,extracellular exosome,endocytic vesi…	sp	1	1	uniprot_human_proteome	>sp|P02647|APOA1_HUMAN Apolipoprotein A-I OS=Homo sapiens GN=APOA1 PE=1 SV=1	68	175
P25311	AZGP1	P25311	ZA2G_HUMAN	Zinc-alpha-2-glycoprotein	TRUE	Old / Young	175	0.605997	0.605997	1.52203	0.00598326	Homo sapiens	detection of chemical stimulus involved in sensory perception of bitter taste,retina homeostasis,cell adhesion,negative regulation of cell proliferation,antigen processing and presentation,transmembrane transport,protein transmembrane transport,RNA phosphodiester bond hydrolysis	glycoprotein binding,antigen binding,ribonuclease activity,protein binding,protein transmembrane transporter activity	extracellular region,extracellular space,nucleus,plasma membrane,extracellular exosome	sp	1	2	uniprot_human_proteome	>sp|P25311|ZA2G_HUMAN Zinc-alpha-2-glycoprotein OS=Homo sapiens GN=AZGP1 PE=1 SV=2	24	41
P68871	HBB	P68871	HBB_HUMAN	Hemoglobin subunit beta	TRUE	Old / Young	215	0.70937	0.70937	1.63509	2.17385e-07	Homo sapiens	receptor-mediated endocytosis,blood coagulation,regulation of blood pressure,positive regulation of cell death,oxygen transport,bicarbonate transport,nitric oxide transport,response to hydrogen peroxide,hydrogen peroxide catabolic process,neutrophil degranulation,positive regulation of nitric oxide biosynthetic process,regulation of blood vessel size,protein heterooligomerization,renal absorption…	oxygen transporter activity,iron ion binding,protein binding,oxygen binding,heme binding,hemoglobin binding,peroxidase activity,haptoglobin binding	extracellular region,cytosol,hemoglobin complex,haptoglobin-hemoglobin complex,extracellular exosome,endocytic vesicle lumen,blood microparticle,tertiary granule lumen,ficolin-1-rich granule lumen	sp	1	2	uniprot_human_proteome	>sp|P68871|HBB_HUMAN Hemoglobin subunit beta OS=Homo sapiens GN=HBB PE=1 SV=2	17	51
P69905	HBA1	P69905	HBA_HUMAN	Hemoglobin subunit alpha	TRUE	Old / Young	430	0.717248	0.717248	1.64404	5.82812e-12	Homo sapiens	receptor-mediated endocytosis,positive regulation of cell death,oxygen transport,bicarbonate transport,response to hydrogen peroxide,hydrogen peroxide catabolic process,protein heterooligomerization,cellular oxidant detoxification	oxygen transporter activity,iron ion binding,protein binding,oxygen binding,heme binding,peroxidase activity,haptoglobin binding	extracellular region,cytosol,hemoglobin complex,membrane,cytosolic small ribosomal subunit,haptoglobin-hemoglobin complex,extracellular exosome,endocytic vesicle lumen,blood microparticle	sp	1	2	uniprot_human_proteome	>sp|P69905|HBA_HUMAN Hemoglobin subunit alpha OS=Homo sapiens GN=HBA1 PE=1 SV=2	26	98
P01009	SERPINA1	P01009	A1AT_HUMAN	Alpha-1-antitrypsin	TRUE	Old / Young	558	0.874152	0.874152	1.83293	0.000109642	Homo sapiens	platelet degranulation,ER to Golgi vesicle-mediated transport,acute-phase response,blood coagulation,negative regulation of endopeptidase activity,neutrophil degranulation,COPII vesicle coating	glycoprotein binding,protease binding,serine-type endopeptidase inhibitor activity,protein binding,identical protein binding	Golgi membrane,extracellular region,proteinaceous extracellular matrix,extracellular space,endoplasmic reticulum,endoplasmic reticulum lumen,Golgi apparatus,ER to Golgi transport vesicle,platelet alpha granule lumen,endoplasmic reticulum-Golgi intermediate compartment membrane,intracellular membrane-bounded organelle,extracellular exosome,ficolin-1-rich granule lumen	sp	1	3	uniprot_human_proteome	>sp|P01009|A1AT_HUMAN Alpha-1-antitrypsin OS=Homo sapiens GN=SERPINA1 PE=1 SV=3	52	138
Q02818	NUCB1	Q02818	NUCB1_HUMAN	Nucleobindin-1	TRUE	Old / Young	165	0.894969	0.894969	1.85957	0.000455506	Homo sapiens	response to cisplatin,regulation of protein targeting	G-protein alpha-subunit binding,DNA binding,calcium ion binding,protein binding	extracellular space,nucleus,early endosome,rough endoplasmic reticulum,endoplasmic reticulum-Golgi intermediate compartment,Golgi-associated vesicle,cis-Golgi network,trans-Golgi network,membrane,Golgi cisterna membrane,extracellular exosome,extrinsic component of Golgi membrane,lumenal side of Golgi membrane	sp	1	4	uniprot_human_proteome	>sp|Q02818|NUCB1_HUMAN Nucleobindin-1 OS=Homo sapiens GN=NUCB1 PE=1 SV=4	37	55
P00734	F2	P00734	THRB_HUMAN	Prothrombin	TRUE	Old / Young	280	1.04428	1.04428	2.06234	0.000131629	Homo sapiens	positive regulation of protein phosphorylation,signal peptide processing,proteolysis,ER to Golgi vesicle-mediated transport,acute-phase response,cell surface receptor signaling pathway,multicellular organism development,blood coagulation,blood coagulation, intrinsic pathway,positive regulation of cell proliferation,regulation of cell shape,response to wounding,regulation of gene expression,negati…	serine-type endopeptidase activity,receptor binding,calcium ion binding,protein binding,growth factor activity,thrombospondin receptor activity	extracellular region,extracellular space,endoplasmic reticulum lumen,Golgi lumen,plasma membrane,extracellular exosome,blood microparticle	sp	1	2	uniprot_human_proteome	>sp|P00734|THRB_HUMAN Prothrombin OS=Homo sapiens GN=F2 PE=1 SV=2	40	77
P04217	A1BG	P04217	A1BG_HUMAN	Alpha-1B-glycoprotein	TRUE	Old / Young	215	1.37956	1.37956	2.60189	2.67965e-07	Homo sapiens	platelet degranulation,biological_process,neutrophil degranulation	molecular_function	extracellular region,extracellular space,platelet alpha granule lumen,secretory granule lumen,extracellular exosome,blood microparticle,ficolin-1-rich granule lumen	sp	1	4	uniprot_human_proteome	>sp|P04217|A1BG_HUMAN Alpha-1B-glycoprotein OS=Homo sapiens GN=A1BG PE=1 SV=4	30	50
P36955	SERPINF1	P36955	PEDF_HUMAN	Pigment epithelium-derived factor	TRUE	Old / Young	125	1.55484	1.55484	2.938	0.0259107	Homo sapiens	kidney development,multicellular organism development,aging,short-term memory,cell proliferation,response to acidic pH,negative regulation of endothelial cell migration,negative regulation of gene expression,negative regulation of endopeptidase activity,positive regulation of neuron projection development,negative regulation of angiogenesis,ovulation cycle,response to arsenic-containing substance…	serine-type endopeptidase inhibitor activity,protein binding	extracellular region,basement membrane,extracellular space,melanosome,axon hillock,perinuclear region of cytoplasm,extracellular exosome,extracellular matrix	sp	1	4	uniprot_human_proteome	>sp|P36955|PEDF_HUMAN Pigment epithelium-derived factor OS=Homo sapiens GN=SERPINF1 PE=1 SV=4	23	31
