## Supplemental Table 12 for "Comprehensive Profiling of Plasma Exosomes Using Data-Independent Acquisitions – New Tools for Aging Cohort Studies"

### Sheet: Table S12
Supplementary Table S12: DIA Isolation Window (m/z) Details on the Exploris 480 platform
m/z	z	Isolation Window (m/z)
360.375	3	20.8
378.5	3	16.5
394	3	15.5
409	3	15.5
423	3	13.5
436	3	13.5
449	3	13.5
462	3	13.5
474.5	3	12.5
486.5	3	12.5
499	3	13.5
511.5	3	12.5
523.5	3	12.5
535.5	3	12.5
547.5	3	12.5
559.5	3	12.5
571.5	3	12.5
584	3	13.5
597	3	13.5
609.5	3	12.5
622	3	13.5
635.5	3	14.5
649.5	3	14.5
663.5	3	14.5
678	3	15.5
693.5	3	16.5
709.5	3	16.5
726	3	17.5
743.5	3	18.5
762.5	3	20.5
782.5	3	20.5
804	3	23.5
828	3	25.5
854.5	3	28.5
884.5	3	32.5
920	3	39.5
963.5	3	48.5
1021.5	3	68.5
1110	3	109.5
1407.12	3	485.8
